# Derivation of endometrial gland organoids from term post-partum placenta

**DOI:** 10.1101/753780

**Authors:** Mirna Marinić, Vincent J. Lynch

## Abstract

A major limitation of recently developed methods for the generation of endometrial gland organoids is their reliance on decidua isolated from endometrial biopsies or elective termination of pregnancies. Here we report the successful establishment of endometrial gland organoids from decidua isolated from term placental membranes, as well as the identification of potential survival factors for the co-culture of gland organoids and endometrial stromal fibroblasts. These modifications facilitate the generation of patient-specific endometrial gland organoids with known pregnancy outcomes, such as term vs. preterm birth.
