## Supplementary Dats for "Derivation of endometrial gland organoids from term post-partum placenta"

### Sheet: Mass Spec Results
	Supplementary Table 1. Mass spectrometry results of conditioned ExM. Orange highlighted rows show proteins uniquely detected in organoid-conditioned ExM. Green highlighted proteins are found to be expressed in endometrial and cervical glands, but not in the stromal cells (source: Human Protein Atlas). FDR=1% for protein and peptide threshold.
#	Bio View:52 Proteins in 52 Clusters	Accession Number	Molecular Weight	Protein Grouping Ambiguity	ExM_Matrigel-conditioned	ExM_organoid-conditioned	ExM_ctrl
1	Serotransferrin OS=Homo sapiens GN=TF PE=1 SV=3	TRFE_HUMAN	77 kDa		88	89	92
2	Serum albumin OS=Homo sapiens GN=ALB PE=1 SV=2	ALBU_HUMAN	69 kDa		58	54	48
3	Laminin subunit gamma-1 OS=Homo sapiens GN=LAMC1 PE=1 SV=3	LAMC1_HUMAN	178 kDa		19	16
4	Hemopexin OS=Homo sapiens GN=HPX PE=1 SV=2	HEMO_HUMAN	52 kDa		17	15	14
5	Laminin subunit beta-1 OS=Homo sapiens GN=LAMB1 PE=1 SV=2	LAMB1_HUMAN	198 kDa		16	12
6	Neutrophil gelatinase-associated lipocalin OS=Homo sapiens GN=LCN2 PE=1 SV=2	NGAL_HUMAN	23 kDa			7
7	Basement membrane-specific heparan sulfate proteoglycan core protein OS=Homo sapiens GN=HSPG2 PE=1 SV=4	PGBM_HUMAN	469 kDa			5
8	Insulin-like growth factor-binding protein 3 OS=Homo sapiens GN=IGFBP3 PE=1 SV=2	IBP3_HUMAN	32 kDa			5
9	Laminin subunit alpha-1 OS=Homo sapiens GN=LAMA1 PE=1 SV=2	LAMA1_HUMAN	337 kDa		2	3
10	Keratin, type I cytoskeletal 9 OS=Homo sapiens GN=KRT9 PE=1 SV=3	K1C9_HUMAN	62 kDa		1	3	1
11	Keratin, type II cytoskeletal 1 OS=Homo sapiens GN=KRT1 PE=1 SV=6	K2C1_HUMAN	66 kDa		1	3
12	Matrilysin OS=Homo sapiens GN=MMP7 PE=1 SV=1	MMP7_HUMAN	30 kDa			3
13	WAP four-disulfide core domain protein 2 OS=Homo sapiens GN=WFDC2 PE=1 SV=2	WFDC2_HUMAN	13 kDa			2
14	Keratin, type I cytoskeletal 10 OS=Homo sapiens GN=KRT10 PE=1 SV=6	K1C10_HUMAN	59 kDa		0	2
15	R-spondin-1 OS=Homo sapiens GN=RSPO1 PE=1 SV=1	RSPO1_HUMAN	29 kDa		1	2	7
16	Nidogen-1 OS=Homo sapiens GN=NID1 PE=1 SV=3	NID1_HUMAN	136 kDa		1	2
17	Dermcidin OS=Homo sapiens GN=DCD PE=1 SV=2	DCD_HUMAN	11 kDa		0	2
18	C-X-C motif chemokine 5 OS=Homo sapiens GN=CXCL5 PE=1 SV=1	CXCL5_HUMAN	12 kDa			2
19	Peroxidasin homolog OS=Homo sapiens GN=PXDN PE=1 SV=2	PXDN_HUMAN	165 kDa			1
20	Complement factor I OS=Homo sapiens GN=CFI PE=1 SV=2	CFAI_HUMAN	66 kDa		1	1	1
21	Cystatin-C OS=Homo sapiens GN=CST3 PE=1 SV=1	CYTC_HUMAN	16 kDa			1
22	Apolipoprotein C-III OS=Homo sapiens GN=APOC3 PE=1 SV=1	APOC3_HUMAN	11 kDa		1	1	1
23	Immunoglobulin lambda-1 light chain OS=Homo sapiens PE=1 SV=1	IGL1_HUMAN (+5)	23 kDa		1	1	1
24	Ubiquitin-60S ribosomal protein L40 OS=Homo sapiens GN=UBA52 PE=1 SV=2	RL40_HUMAN (+3)	15 kDa		1	1
25	Insulin-like growth factor-binding protein 4 OS=Homo sapiens GN=IGFBP4 PE=1 SV=2	IBP4_HUMAN	28 kDa			1
26	Laminin subunit alpha-3 OS=Homo sapiens GN=LAMA3 PE=1 SV=2	LAMA3_HUMAN	367 kDa			1
27	Vitamin D-binding protein OS=Homo sapiens GN=GC PE=1 SV=1	VTDB_HUMAN	53 kDa		1	1	1
28	Catalase OS=Homo sapiens GN=CAT PE=1 SV=3	CATA_HUMAN	60 kDa			1
29	Histone H2B type 1-A OS=Homo sapiens GN=HIST1H2BA PE=1 SV=3	H2B1A_HUMAN (+14)	14 kDa		1	1
30	Vimentin OS=Homo sapiens GN=VIM PE=1 SV=4	VIME_HUMAN	54 kDa		2	0
31	Myosin-10 OS=Homo sapiens GN=MYH10 PE=1 SV=3	MYH10_HUMAN	229 kDa	TRUE	1	0
32	Heat shock cognate 71 kDa protein OS=Homo sapiens GN=HSPA8 PE=1 SV=1	HSP7C_HUMAN	71 kDa	TRUE	3	0
33	78 kDa glucose-regulated protein OS=Homo sapiens GN=HSPA5 PE=1 SV=2	GRP78_HUMAN	72 kDa	TRUE	1	0
34	Inter-alpha-trypsin inhibitor heavy chain H4 OS=Homo sapiens GN=ITIH4 PE=1 SV=4	ITIH4_HUMAN	103 kDa		2		2
35	60 kDa heat shock protein, mitochondrial OS=Homo sapiens GN=HSPD1 PE=1 SV=2	CH60_HUMAN	61 kDa		5
36	Elongation factor 1-alpha 1 OS=Homo sapiens GN=EEF1A1 PE=1 SV=1	EF1A1_HUMAN (+1)	50 kDa		4
37	Insulin OS=Homo sapiens GN=INS PE=1 SV=1	INS_HUMAN	12 kDa		2		1
38	Prelamin-A/C OS=Homo sapiens GN=LMNA PE=1 SV=1	LMNA_HUMAN	74 kDa		1
39	Splicing factor, proline- and glutamine-rich OS=Homo sapiens GN=SFPQ PE=1 SV=2	SFPQ_HUMAN	76 kDa		2
40	Serpin H1 OS=Homo sapiens GN=SERPINH1 PE=1 SV=2	SERPH_HUMAN	46 kDa		4
41	Actin, cytoplasmic 1 OS=Homo sapiens GN=ACTB PE=1 SV=1	ACTB_HUMAN (+1)	42 kDa		2
42	Peptidyl-prolyl cis-trans isomerase A OS=Homo sapiens GN=PPIA PE=1 SV=2	PPIA_HUMAN	18 kDa		2
43	Far upstream element-binding protein 2 OS=Homo sapiens GN=KHSRP PE=1 SV=4	FUBP2_HUMAN	73 kDa		1
44	RNA-binding protein FUS OS=Homo sapiens GN=FUS PE=1 SV=1	FUS_HUMAN	53 kDa		1
45	60S ribosomal protein L8 OS=Homo sapiens GN=RPL8 PE=1 SV=2	RL8_HUMAN	28 kDa		2
46	Matrin-3 OS=Homo sapiens GN=MATR3 PE=1 SV=2	MATR3_HUMAN	95 kDa		1
47	Heat shock protein HSP 90-beta OS=Homo sapiens GN=HSP90AB1 PE=1 SV=4	HS90B_HUMAN	83 kDa		1
48	Glyceraldehyde-3-phosphate dehydrogenase OS=Homo sapiens GN=GAPDH PE=1 SV=3	G3P_HUMAN	36 kDa		1
49	Stress-70 protein, mitochondrial OS=Homo sapiens GN=HSPA9 PE=1 SV=2	GRP75_HUMAN	74 kDa		1
50	Heterogeneous nuclear ribonucleoprotein M OS=Homo sapiens GN=HNRNPM PE=1 SV=3	HNRPM_HUMAN	78 kDa		1
51	Bifunctional glutamate/proline--tRNA ligase OS=Homo sapiens GN=EPRS PE=1 SV=5	SYEP_HUMAN	171 kDa		1
52	Cytochrome c oxidase subunit 6B1 OS=Homo sapiens GN=COX6B1 PE=1 SV=2	CX6B1_HUMAN	10 kDa		1
END OF FILE
	Venn diagram showing number of proteins detected in each sample and how many are common between samples.
